# Multi-omics investigation of spontaneous T2DM macaque emphasizes gut microbiota could up-regulate the absorption of excess palmitic acid in the T2DM progression

**DOI:** 10.1101/2024.10.17.618794

**Authors:** Xu Liu, Yuchen Xie, Shengzhi Yang, Cong Jiang, Ke Shang, Jinxia Luo, Lin Zhang, Gang Hu, Qinghua Liu, Bisong Yue, Zhenxin Fan, Zhanlong He, Jing Li

## Abstract

Although gut microbiota and lipid metabolites have been suggested to be closely associated with type 2 diabetes mellitus (T2DM), the interactions between gut microbiota, lipid metabolites and the host in T2DM development remains unclear. Rhesus macaques may be the best animal model to investigate these relationships given their spontaneous development of T2DM. We identified eight spontaneous T2DM macaques and conducted a comprehensive study investigating the relationships using multi-omics sequencing technology. Our results from 16S rRNA, metagenome, metabolome and transcriptome analyses identified that gut microbiota imbalance, tryptophan metabolism and fatty acid β oxidation disorders, long-chain fatty acid (LCFA) accumulation, and inflammation occurred in T2DM macaques. We verified the accumulation of palmitic acid (PA) and activation of inflammation in T2DM macaques. Importantly, mice transplanted with spontaneous T2DM macaque fecal microbiota and fed a high PA diet developed prediabetes within 120 days. We determined that gut microbiota mediated the absorption of excess PA in the ileum, resulting in the accumulation of PA in the serum consequently leading to T2DM in mice. In particular, we demonstrated that the specific microbiota composition was probably involved in the process. This study provides new insight into interactions between microbiota and metabolites and confirms causative effect of gut microbiota on T2DM development.
