## Supplementary material for "Multi-omics investigation of spontaneous T2DM macaque emphasizes gut microbiota could up-regulate the absorption of excess palmitic acid in the T2DM progression": Table S1

### Sheet: Supplementary Tab. 1
Group	Sample	Sex	Age	FPG (mmol/L)
				1	2	3
T2DM	MT01	F	6	7.2	7.7	6.88
	MT02	F	20	8.6	9.4	8.23
	MT03	F	23	7.1	7.9	6.76
	MT04	M	7	8.2	7.6	8
	MT05	F	9	7.6	8.4	7.52
	MT06	F	8	7.7	7.8	7.15
	MT07	M	8	10.5	8	9.88
	MT08	F	22	7.9	9.8	7.61
Control	Control1	M	14	4.4	5.1	3.91
	Control2	M	7	3.3	3.6	2.63
	Control3	M	8	4.6	5.1	4.67
	Control4	F	11	3.8	4.3	4.04
	Control5	M	18	5.3	4.2	5.49
	Control6	M	7	4.9	5	5.21
	Control7	F	18	3.9	3.5	2.99
	Control8	M	7	4.1	4.7	3.43
