## Supplementary material for "Multi-omics investigation of spontaneous T2DM macaque emphasizes gut microbiota could up-regulate the absorption of excess palmitic acid in the T2DM progression": Table S3

### Sheet: Supplementary Tab. 2
Gene ID	KME	Module
ENSMMUG00000045017	-0.990159	darkgreen
ENSMMUG00000038331	-0.972438	darkgreen
ENSMMUG00000045991	-0.972424	darkgreen
ENSMMUG00000046378	-0.961676	darkgreen
ENSMMUG00000038182	-0.959821	darkgreen
ENSMMUG00000049458	-0.957029	darkgreen
ENSMMUG00000043966	-0.956382	darkgreen
ENSMMUG00000038824	-0.948814	darkgreen
ENSMMUG00000043715	-0.940616	darkgreen
ENSMMUG00000056331	-0.922212	darkgreen
ENSMMUG00000046495	-0.916278	darkgreen
ENSMMUG00000055280	-0.896899	darkgreen
ENSMMUG00000054467	-0.895438	darkgreen
ENSMMUG00000049104	-0.877692	darkgreen
ENSMMUG00000042225	-0.870506	darkgreen
ENSMMUG00000053391	-0.821322	darkgreen
ENSMMUG00000007669	0.808639	darkgreen
ENSMMUG00000016417	0.817343	darkgreen
ENSMMUG00000016237	0.817617	darkgreen
ENSMMUG00000008306	0.825993	darkgreen
ENSMMUG00000060933	0.852428	darkgreen
ENSMMUG00000060132	0.859038	darkgreen
ENSMMUG00000058131	0.891439	darkgreen
ENSMMUG00000049951	0.902569	darkgreen
ENSMMUG00000051148	0.934118	darkgreen
ENSMMUG00000000192	0.9425	darkgreen
ENSMMUG00000019715	0.974576	brown
ENSMMUG00000011025	0.964255	brown
ENSMMUG00000047347	0.95671	brown
ENSMMUG00000019174	0.954923	brown
ENSMMUG00000064329	0.952923	brown
ENSMMUG00000004747	0.95181	brown
ENSMMUG00000060001	0.949009	brown
ENSMMUG00000055581	0.947168	brown
ENSMMUG00000060707	0.942447	brown
ENSMMUG00000054296	0.937768	brown
ENSMMUG00000008146	0.936674	brown
ENSMMUG00000004885	0.936595	brown
ENSMMUG00000011092	0.935886	brown
ENSMMUG00000054200	0.933187	brown
ENSMMUG00000059608	0.932862	brown
ENSMMUG00000018929	0.932495	brown
ENSMMUG00000007109	0.931737	brown
ENSMMUG00000012012	0.930966	brown
ENSMMUG00000003282	0.930686	brown
ENSMMUG00000046818	0.930447	brown
ENSMMUG00000053091	0.928513	brown
ENSMMUG00000004153	0.928407	brown
ENSMMUG00000048955	0.926706	brown
ENSMMUG00000052188	0.925716	brown
ENSMMUG00000051733	0.923544	brown
ENSMMUG00000014454	0.922431	brown
ENSMMUG00000060067	0.919053	brown
ENSMMUG00000004950	0.918895	brown
ENSMMUG00000037184	0.918825	brown
ENSMMUG00000059393	0.916814	brown
ENSMMUG00000011703	0.914092	brown
ENSMMUG00000063859	0.913484	brown
ENSMMUG00000052901	0.910209	brown
ENSMMUG00000032091	0.910089	brown
ENSMMUG00000057648	0.907954	brown
ENSMMUG00000060439	0.907628	brown
ENSMMUG00000016899	0.906494	brown
ENSMMUG00000052160	0.905369	brown
ENSMMUG00000005307	0.90203	brown
ENSMMUG00000058739	0.901479	brown
ENSMMUG00000002841	0.900883	brown
ENSMMUG00000003877	0.900667	brown
ENSMMUG00000023003	0.89956	brown
ENSMMUG00000012589	0.899172	brown
ENSMMUG00000012405	0.897071	brown
ENSMMUG00000060654	0.894277	brown
ENSMMUG00000002451	0.894099	brown
ENSMMUG00000019665	0.893728	brown
ENSMMUG00000005149	0.89293	brown
ENSMMUG00000004863	0.891693	brown
ENSMMUG00000003519	0.891429	brown
ENSMMUG00000008396	0.891248	brown
ENSMMUG00000012899	0.890373	brown
ENSMMUG00000032819	0.889873	brown
ENSMMUG00000040007	0.888756	brown
ENSMMUG00000015555	0.88842	brown
ENSMMUG00000032834	0.888181	brown
ENSMMUG00000005971	0.885529	brown
ENSMMUG00000021912	0.88451	brown
ENSMMUG00000057540	0.88412	brown
ENSMMUG00000016543	0.884081	brown
ENSMMUG00000013211	0.884042	brown
ENSMMUG00000062229	0.883644	brown
ENSMMUG00000061429	0.881808	brown
ENSMMUG00000055660	0.881698	brown
ENSMMUG00000002506	0.880035	brown
ENSMMUG00000056606	0.879479	brown
ENSMMUG00000014941	0.879088	brown
ENSMMUG00000011417	0.87866	brown
ENSMMUG00000033742	0.878098	brown
ENSMMUG00000047442	0.877569	brown
ENSMMUG00000007424	0.877258	brown
ENSMMUG00000006548	0.877075	brown
ENSMMUG00000015275	0.876886	brown
ENSMMUG00000011987	0.876787	brown
ENSMMUG00000022452	0.875959	brown
ENSMMUG00000051106	0.873583	brown
ENSMMUG00000000845	0.872372	brown
ENSMMUG00000002045	0.872327	brown
ENSMMUG00000009958	0.872084	brown
ENSMMUG00000018878	0.871969	brown
ENSMMUG00000011352	0.871021	brown
ENSMMUG00000023677	0.86888	brown
ENSMMUG00000005798	0.867356	brown
ENSMMUG00000048463	0.867193	brown
ENSMMUG00000008513	0.867032	brown
ENSMMUG00000015225	0.866436	brown
ENSMMUG00000059554	0.866345	brown
ENSMMUG00000005561	0.865697	brown
ENSMMUG00000015125	0.865416	brown
ENSMMUG00000056596	0.864904	brown
ENSMMUG00000050386	0.863788	brown
ENSMMUG00000023515	0.862908	brown
ENSMMUG00000002189	0.8628	brown
ENSMMUG00000062190	0.862504	brown
ENSMMUG00000059172	0.862459	brown
ENSMMUG00000052140	0.861618	brown
ENSMMUG00000054342	0.861572	brown
ENSMMUG00000018908	0.861458	brown
ENSMMUG00000009913	0.859572	brown
ENSMMUG00000046821	0.859256	brown
ENSMMUG00000028800	0.858019	brown
ENSMMUG00000002151	0.856288	brown
ENSMMUG00000004013	0.855007	brown
ENSMMUG00000018698	0.855007	brown
ENSMMUG00000022764	0.854809	brown
ENSMMUG00000014678	0.852187	brown
ENSMMUG00000064647	0.851286	brown
ENSMMUG00000015101	0.850899	brown
ENSMMUG00000061109	0.850851	brown
ENSMMUG00000019656	0.850586	brown
ENSMMUG00000017312	0.850449	brown
ENSMMUG00000064392	0.85039	brown
ENSMMUG00000018124	0.849305	brown
ENSMMUG00000063541	0.848909	brown
ENSMMUG00000058025	0.847705	brown
ENSMMUG00000019802	0.847085	brown
ENSMMUG00000063196	0.846715	brown
ENSMMUG00000061644	0.846214	brown
ENSMMUG00000016382	0.84616	brown
ENSMMUG00000054422	0.846036	brown
ENSMMUG00000052252	0.845689	brown
ENSMMUG00000056468	0.84548	brown
ENSMMUG00000004928	0.845432	brown
ENSMMUG00000022195	0.845158	brown
ENSMMUG00000051102	0.845067	brown
ENSMMUG00000063785	0.843528	brown
ENSMMUG00000006742	0.843324	brown
ENSMMUG00000004649	0.842249	brown
ENSMMUG00000012581	0.840187	brown
ENSMMUG00000007439	0.8386	brown
ENSMMUG00000023526	0.838104	brown
ENSMMUG00000011571	0.837652	brown
ENSMMUG00000057494	0.836896	brown
ENSMMUG00000011171	0.835362	brown
ENSMMUG00000051799	0.834656	brown
ENSMMUG00000007507	0.833509	brown
ENSMMUG00000017191	0.832939	brown
ENSMMUG00000016635	0.831979	brown
ENSMMUG00000063849	0.831278	brown
ENSMMUG00000019339	0.8311	brown
ENSMMUG00000018305	0.830871	brown
ENSMMUG00000063735	0.830751	brown
ENSMMUG00000032486	0.830082	brown
ENSMMUG00000008463	0.829885	brown
ENSMMUG00000016367	0.829541	brown
ENSMMUG00000061381	0.829147	brown
ENSMMUG00000008978	0.827783	brown
ENSMMUG00000044796	0.827701	brown
ENSMMUG00000007067	0.827005	brown
ENSMMUG00000014314	0.826835	brown
ENSMMUG00000032856	0.82645	brown
ENSMMUG00000014098	0.826381	brown
ENSMMUG00000047932	0.826089	brown
ENSMMUG00000001006	0.825175	brown
ENSMMUG00000008535	0.824649	brown
ENSMMUG00000064313	0.824224	brown
ENSMMUG00000023141	0.823908	brown
ENSMMUG00000014785	0.82389	brown
ENSMMUG00000008847	0.823649	brown
ENSMMUG00000057451	0.823054	brown
ENSMMUG00000055438	0.822717	brown
ENSMMUG00000057406	0.822375	brown
ENSMMUG00000012961	0.822324	brown
ENSMMUG00000009496	0.821456	brown
ENSMMUG00000014002	0.821154	brown
ENSMMUG00000019806	0.820937	brown
ENSMMUG00000059053	0.818652	brown
ENSMMUG00000022278	0.817728	brown
ENSMMUG00000044447	0.816937	brown
ENSMMUG00000016612	0.816878	brown
ENSMMUG00000059677	0.816668	brown
ENSMMUG00000017858	0.815926	brown
ENSMMUG00000061286	0.815836	brown
ENSMMUG00000002561	0.815025	brown
ENSMMUG00000023656	0.814956	brown
ENSMMUG00000012563	0.814473	brown
ENSMMUG00000009745	0.813982	brown
ENSMMUG00000064790	0.813757	brown
ENSMMUG00000053378	0.813246	brown
ENSMMUG00000063855	0.813151	brown
ENSMMUG00000054402	0.812698	brown
ENSMMUG00000057564	0.812529	brown
ENSMMUG00000052448	0.811996	brown
ENSMMUG00000040177	0.811076	brown
ENSMMUG00000002593	0.810775	brown
ENSMMUG00000054777	0.810713	brown
ENSMMUG00000004968	0.810556	brown
ENSMMUG00000003256	0.810276	brown
ENSMMUG00000008566	0.809441	brown
ENSMMUG00000063422	0.809201	brown
ENSMMUG00000017728	0.808875	brown
ENSMMUG00000000312	0.80818	brown
ENSMMUG00000060794	0.808067	brown
ENSMMUG00000001375	0.808041	brown
ENSMMUG00000011080	0.807719	brown
ENSMMUG00000022532	0.807117	brown
ENSMMUG00000003464	0.806874	brown
ENSMMUG00000003791	0.806712	brown
ENSMMUG00000017669	0.806601	brown
ENSMMUG00000017153	0.806461	brown
ENSMMUG00000052819	0.805727	brown
ENSMMUG00000020050	0.805704	brown
ENSMMUG00000007997	0.805067	brown
ENSMMUG00000010036	0.804158	brown
ENSMMUG00000045030	0.80376	brown
ENSMMUG00000026456	0.802963	brown
ENSMMUG00000008488	0.80259	brown
ENSMMUG00000014643	0.802265	brown
ENSMMUG00000007195	0.801436	brown
ENSMMUG00000017028	0.80125	brown
ENSMMUG00000013206	-0.800044	brown
ENSMMUG00000018994	-0.803046	brown
ENSMMUG00000000118	-0.803095	brown
ENSMMUG00000002131	-0.80954	brown
ENSMMUG00000021964	-0.810125	brown
ENSMMUG00000004873	-0.810313	brown
ENSMMUG00000013118	-0.810353	brown
ENSMMUG00000008485	-0.811794	brown
ENSMMUG00000021854	-0.813243	brown
ENSMMUG00000011418	-0.815232	brown
ENSMMUG00000020411	-0.816344	brown
ENSMMUG00000019346	-0.816573	brown
ENSMMUG00000005099	-0.816942	brown
ENSMMUG00000000960	-0.817551	brown
ENSMMUG00000002651	-0.820887	brown
ENSMMUG00000013668	-0.827226	brown
ENSMMUG00000051635	-0.831857	brown
ENSMMUG00000009790	-0.833496	brown
ENSMMUG00000003787	-0.833594	brown
ENSMMUG00000011949	-0.833654	brown
ENSMMUG00000021181	-0.834732	brown
ENSMMUG00000000249	-0.835972	brown
ENSMMUG00000021669	-0.839784	brown
ENSMMUG00000005919	-0.849947	brown
ENSMMUG00000031856	-0.850846	brown
ENSMMUG00000015653	-0.853135	brown
ENSMMUG00000012370	-0.853628	brown
ENSMMUG00000001062	-0.853995	brown
ENSMMUG00000011743	-0.855813	brown
ENSMMUG00000012969	-0.855848	brown
ENSMMUG00000009772	-0.8564	brown
ENSMMUG00000006429	-0.857583	brown
ENSMMUG00000015302	-0.862119	brown
ENSMMUG00000011769	-0.865331	brown
ENSMMUG00000016061	-0.867392	brown
ENSMMUG00000013163	-0.867717	brown
ENSMMUG00000009366	-0.867747	brown
ENSMMUG00000007831	-0.868021	brown
ENSMMUG00000020190	-0.8709	brown
ENSMMUG00000003051	-0.87525	brown
ENSMMUG00000007948	-0.877764	brown
ENSMMUG00000008151	-0.882402	brown
ENSMMUG00000064752	-0.882755	brown
ENSMMUG00000058499	-0.883395	brown
ENSMMUG00000007745	-0.89218	brown
ENSMMUG00000018355	-0.892319	brown
ENSMMUG00000015432	-0.906641	brown
ENSMMUG00000004730	-0.907679	brown
ENSMMUG00000021418	-0.908261	brown
ENSMMUG00000047476	-0.929791	brown
ENSMMUG00000016755	-0.805106	darkred
ENSMMUG00000041525	0.800065	darkred
ENSMMUG00000010008	0.801906	darkred
ENSMMUG00000031497	0.802685	darkred
ENSMMUG00000022519	0.807607	darkred
ENSMMUG00000015861	0.807855	darkred
ENSMMUG00000006457	0.810201	darkred
ENSMMUG00000014049	0.813635	darkred
ENSMMUG00000065278	0.816698	darkred
ENSMMUG00000017197	0.817203	darkred
ENSMMUG00000018903	0.82299	darkred
ENSMMUG00000064505	0.824626	darkred
ENSMMUG00000021722	0.827255	darkred
ENSMMUG00000004340	0.829681	darkred
ENSMMUG00000031253	0.830174	darkred
ENSMMUG00000053237	0.832622	darkred
ENSMMUG00000008526	0.835977	darkred
ENSMMUG00000060205	0.836282	darkred
ENSMMUG00000002336	0.83663	darkred
ENSMMUG00000045550	0.84845	darkred
ENSMMUG00000002616	0.85098	darkred
ENSMMUG00000018054	0.852572	darkred
ENSMMUG00000006663	0.852686	darkred
ENSMMUG00000022550	0.85934	darkred
ENSMMUG00000060109	0.864147	darkred
ENSMMUG00000018014	0.86472	darkred
ENSMMUG00000023006	0.877155	darkred
ENSMMUG00000002650	0.877754	darkred
ENSMMUG00000007145	0.878078	darkred
ENSMMUG00000023416	0.882604	darkred
ENSMMUG00000059160	0.886512	darkred
ENSMMUG00000013391	0.888737	darkred
ENSMMUG00000020751	0.888998	darkred
ENSMMUG00000016401	0.890242	darkred
ENSMMUG00000003331	0.891281	darkred
ENSMMUG00000004533	0.895191	darkred
ENSMMUG00000004880	0.912175	darkred
ENSMMUG00000016644	0.919066	darkred
ENSMMUG00000008539	0.920475	darkred
ENSMMUG00000016745	0.921129	darkred
ENSMMUG00000015071	0.921816	darkred
ENSMMUG00000021302	0.928125	darkred
ENSMMUG00000045335	0.931602	darkred
ENSMMUG00000061009	0.932572	darkred
ENSMMUG00000039397	0.93651	darkred
ENSMMUG00000062884	0.936833	darkred
ENSMMUG00000044429	0.944471	darkred
ENSMMUG00000009457	0.950083	darkred
ENSMMUG00000011134	0.961589	darkred
ENSMMUG00000009413	0.97351	darkred
ENSMMUG00000007126	0.801567	green
ENSMMUG00000042378	0.802939	green
ENSMMUG00000019022	0.80297	green
ENSMMUG00000049102	0.804985	green
ENSMMUG00000017533	0.805597	green
ENSMMUG00000063881	0.806457	green
ENSMMUG00000016981	0.807864	green
ENSMMUG00000064485	0.808155	green
ENSMMUG00000056345	0.808709	green
ENSMMUG00000019354	0.808784	green
ENSMMUG00000022253	0.808905	green
ENSMMUG00000041519	0.809117	green
ENSMMUG00000013024	0.810268	green
ENSMMUG00000013634	0.810571	green
ENSMMUG00000017841	0.811188	green
ENSMMUG00000054323	0.811609	green
ENSMMUG00000012741	0.811847	green
ENSMMUG00000016610	0.812874	green
ENSMMUG00000031785	0.81322	green
ENSMMUG00000015798	0.813924	green
ENSMMUG00000022373	0.816936	green
ENSMMUG00000037809	0.818584	green
ENSMMUG00000015968	0.819911	green
ENSMMUG00000049532	0.819946	green
ENSMMUG00000052496	0.820386	green
ENSMMUG00000019527	0.820511	green
ENSMMUG00000014423	0.820785	green
ENSMMUG00000052516	0.820893	green
ENSMMUG00000062333	0.822669	green
ENSMMUG00000050402	0.823184	green
ENSMMUG00000007255	0.825104	green
ENSMMUG00000022692	0.827428	green
ENSMMUG00000054358	0.82804	green
ENSMMUG00000055455	0.829626	green
ENSMMUG00000016769	0.829815	green
ENSMMUG00000032601	0.831639	green
ENSMMUG00000008187	0.831832	green
ENSMMUG00000010318	0.832988	green
ENSMMUG00000030419	0.833571	green
ENSMMUG00000038517	0.834071	green
ENSMMUG00000055277	0.834329	green
ENSMMUG00000022255	0.834675	green
ENSMMUG00000000583	0.834947	green
ENSMMUG00000040900	0.835251	green
ENSMMUG00000064545	0.837299	green
ENSMMUG00000045396	0.837581	green
ENSMMUG00000023510	0.837642	green
ENSMMUG00000014672	0.838227	green
ENSMMUG00000015603	0.838282	green
ENSMMUG00000023178	0.838458	green
ENSMMUG00000064835	0.838631	green
ENSMMUG00000014430	0.839679	green
ENSMMUG00000007235	0.841341	green
ENSMMUG00000013251	0.843928	green
ENSMMUG00000032617	0.844783	green
ENSMMUG00000020538	0.845364	green
ENSMMUG00000008870	0.845501	green
ENSMMUG00000016623	0.846339	green
ENSMMUG00000057274	0.848275	green
ENSMMUG00000018461	0.850061	green
ENSMMUG00000017714	0.850602	green
ENSMMUG00000063614	0.850927	green
ENSMMUG00000017107	0.851361	green
ENSMMUG00000014275	0.851939	green
ENSMMUG00000020258	0.8528	green
ENSMMUG00000002075	0.852814	green
ENSMMUG00000021519	0.853594	green
ENSMMUG00000020953	0.854172	green
ENSMMUG00000016402	0.856084	green
ENSMMUG00000018725	0.856127	green
ENSMMUG00000058612	0.856694	green
ENSMMUG00000007205	0.856808	green
ENSMMUG00000045520	0.860253	green
ENSMMUG00000002114	0.861029	green
ENSMMUG00000003123	0.862829	green
ENSMMUG00000065295	0.863119	green
ENSMMUG00000023785	0.863822	green
ENSMMUG00000007804	0.865074	green
ENSMMUG00000052851	0.865418	green
ENSMMUG00000002081	0.865767	green
ENSMMUG00000057770	0.866384	green
ENSMMUG00000018299	0.86788	green
ENSMMUG00000011687	0.868579	green
ENSMMUG00000011230	0.868632	green
ENSMMUG00000064945	0.869427	green
ENSMMUG00000017097	0.872794	green
ENSMMUG00000050562	0.873057	green
ENSMMUG00000001092	0.87356	green
ENSMMUG00000057393	0.873746	green
ENSMMUG00000058799	0.874305	green
ENSMMUG00000050235	0.875393	green
ENSMMUG00000023143	0.876113	green
ENSMMUG00000016631	0.876863	green
ENSMMUG00000003462	0.877063	green
ENSMMUG00000008776	0.877796	green
ENSMMUG00000063317	0.877869	green
ENSMMUG00000012007	0.878322	green
ENSMMUG00000029767	0.878447	green
ENSMMUG00000012350	0.878741	green
ENSMMUG00000006876	0.879252	green
ENSMMUG00000004327	0.879389	green
ENSMMUG00000040888	0.880904	green
ENSMMUG00000064630	0.881379	green
ENSMMUG00000008835	0.881603	green
ENSMMUG00000047391	0.882722	green
ENSMMUG00000030280	0.882906	green
ENSMMUG00000038299	0.883812	green
ENSMMUG00000000590	0.88386	green
ENSMMUG00000019108	0.884788	green
ENSMMUG00000018836	0.884914	green
ENSMMUG00000002436	0.885178	green
ENSMMUG00000022963	0.886208	green
ENSMMUG00000051303	0.886859	green
ENSMMUG00000014519	0.886908	green
ENSMMUG00000005939	0.887477	green
ENSMMUG00000007639	0.889055	green
ENSMMUG00000061892	0.889195	green
ENSMMUG00000065362	0.889355	green
ENSMMUG00000004381	0.89065	green
ENSMMUG00000060405	0.892533	green
ENSMMUG00000021269	0.894133	green
ENSMMUG00000056093	0.894627	green
ENSMMUG00000061521	0.894974	green
ENSMMUG00000020808	0.895702	green
ENSMMUG00000029343	0.896273	green
ENSMMUG00000007046	0.897178	green
ENSMMUG00000001268	0.897418	green
ENSMMUG00000021169	0.897631	green
ENSMMUG00000061198	0.898603	green
ENSMMUG00000019904	0.898933	green
ENSMMUG00000010389	0.898962	green
ENSMMUG00000017458	0.899654	green
ENSMMUG00000001587	0.900662	green
ENSMMUG00000041831	0.901766	green
ENSMMUG00000003819	0.902352	green
ENSMMUG00000015708	0.902826	green
ENSMMUG00000020369	0.903031	green
ENSMMUG00000019554	0.903377	green
ENSMMUG00000002950	0.903401	green
ENSMMUG00000061536	0.904825	green
ENSMMUG00000011832	0.905738	green
ENSMMUG00000009156	0.905771	green
ENSMMUG00000002691	0.906001	green
ENSMMUG00000056003	0.906276	green
ENSMMUG00000043412	0.906983	green
ENSMMUG00000018740	0.907305	green
ENSMMUG00000020342	0.907613	green
ENSMMUG00000017100	0.907626	green
ENSMMUG00000028946	0.907964	green
ENSMMUG00000062243	0.908118	green
ENSMMUG00000056103	0.908675	green
ENSMMUG00000014363	0.909458	green
ENSMMUG00000006571	0.90976	green
ENSMMUG00000017542	0.910053	green
ENSMMUG00000023251	0.910379	green
ENSMMUG00000019940	0.910392	green
ENSMMUG00000062650	0.91048	green
ENSMMUG00000008311	0.910734	green
ENSMMUG00000038159	0.912422	green
ENSMMUG00000048521	0.913459	green
ENSMMUG00000003265	0.913622	green
ENSMMUG00000008045	0.913726	green
ENSMMUG00000054140	0.913754	green
ENSMMUG00000012620	0.9145	green
ENSMMUG00000011711	0.914743	green
ENSMMUG00000058709	0.916966	green
ENSMMUG00000012406	0.917028	green
ENSMMUG00000006130	0.917447	green
ENSMMUG00000004378	0.917546	green
ENSMMUG00000000263	0.917927	green
ENSMMUG00000011185	0.918106	green
ENSMMUG00000013840	0.918402	green
ENSMMUG00000058149	0.918461	green
ENSMMUG00000010335	0.919715	green
ENSMMUG00000023812	0.919924	green
ENSMMUG00000015182	0.920027	green
ENSMMUG00000003347	0.920258	green
ENSMMUG00000011862	0.920348	green
ENSMMUG00000014726	0.920411	green
ENSMMUG00000015158	0.920726	green
ENSMMUG00000000695	0.920965	green
ENSMMUG00000006171	0.922104	green
ENSMMUG00000050425	0.922295	green
ENSMMUG00000011471	0.922399	green
ENSMMUG00000013785	0.922677	green
ENSMMUG00000032429	0.923374	green
ENSMMUG00000007208	0.923499	green
ENSMMUG00000019172	0.923749	green
ENSMMUG00000014486	0.924657	green
ENSMMUG00000064953	0.924722	green
ENSMMUG00000017478	0.925735	green
ENSMMUG00000012963	0.926531	green
ENSMMUG00000020120	0.928461	green
ENSMMUG00000011639	0.928513	green
ENSMMUG00000001264	0.92887	green
ENSMMUG00000010240	0.930699	green
ENSMMUG00000010420	0.931281	green
ENSMMUG00000018493	0.932202	green
ENSMMUG00000016909	0.932206	green
ENSMMUG00000038989	0.932387	green
ENSMMUG00000018290	0.933225	green
ENSMMUG00000006714	0.933239	green
ENSMMUG00000004484	0.933471	green
ENSMMUG00000005772	0.933814	green
ENSMMUG00000047471	0.934469	green
ENSMMUG00000020119	0.935112	green
ENSMMUG00000019912	0.935175	green
ENSMMUG00000000373	0.93578	green
ENSMMUG00000021478	0.936526	green
ENSMMUG00000058393	0.93685	green
ENSMMUG00000049004	0.937157	green
ENSMMUG00000017944	0.937776	green
ENSMMUG00000005340	0.93838	green
ENSMMUG00000002501	0.938731	green
ENSMMUG00000014118	0.939402	green
ENSMMUG00000001943	0.939761	green
ENSMMUG00000062318	0.940222	green
ENSMMUG00000041998	0.943579	green
ENSMMUG00000058589	0.944094	green
ENSMMUG00000063869	0.944361	green
ENSMMUG00000058544	0.944528	green
ENSMMUG00000018141	0.944813	green
ENSMMUG00000016464	0.944907	green
ENSMMUG00000020537	0.944948	green
ENSMMUG00000021534	0.945403	green
ENSMMUG00000009343	0.945748	green
ENSMMUG00000016646	0.945927	green
ENSMMUG00000016709	0.946086	green
ENSMMUG00000003397	0.947959	green
ENSMMUG00000016827	0.94845	green
ENSMMUG00000011156	0.948985	green
ENSMMUG00000004758	0.94912	green
ENSMMUG00000008429	0.949191	green
ENSMMUG00000023775	0.951114	green
ENSMMUG00000022568	0.951378	green
ENSMMUG00000012112	0.95174	green
ENSMMUG00000029250	0.953322	green
ENSMMUG00000000801	0.954131	green
ENSMMUG00000017259	0.954191	green
ENSMMUG00000004896	0.954598	green
ENSMMUG00000002753	0.954773	green
ENSMMUG00000002936	0.955012	green
ENSMMUG00000022008	0.956715	green
ENSMMUG00000013437	0.956762	green
ENSMMUG00000009808	0.957236	green
ENSMMUG00000004257	0.958336	green
ENSMMUG00000014866	0.959025	green
ENSMMUG00000023316	0.9592	green
ENSMMUG00000001646	0.95922	green
ENSMMUG00000012279	0.959566	green
ENSMMUG00000010480	0.959779	green
ENSMMUG00000061850	0.959853	green
ENSMMUG00000029310	0.960165	green
ENSMMUG00000016453	0.961248	green
ENSMMUG00000054267	0.96142	green
ENSMMUG00000013923	0.961596	green
ENSMMUG00000018356	0.961783	green
ENSMMUG00000003574	0.961851	green
ENSMMUG00000012123	0.961975	green
ENSMMUG00000042208	0.962436	green
ENSMMUG00000010870	0.963299	green
ENSMMUG00000003641	0.963383	green
ENSMMUG00000011761	0.963491	green
ENSMMUG00000014890	0.963823	green
ENSMMUG00000019292	0.964848	green
ENSMMUG00000001675	0.964902	green
ENSMMUG00000009587	0.965199	green
ENSMMUG00000004223	0.965345	green
ENSMMUG00000005779	0.965727	green
ENSMMUG00000003523	0.966552	green
ENSMMUG00000009768	0.966805	green
ENSMMUG00000000357	0.966914	green
ENSMMUG00000021535	0.967972	green
ENSMMUG00000011037	0.968592	green
ENSMMUG00000061353	0.968641	green
ENSMMUG00000005689	0.969361	green
ENSMMUG00000004907	0.969553	green
ENSMMUG00000014891	0.970134	green
ENSMMUG00000013983	0.971885	green
ENSMMUG00000017949	0.972762	green
ENSMMUG00000012278	0.973002	green
ENSMMUG00000044958	0.9737	green
ENSMMUG00000009682	0.974159	green
ENSMMUG00000044500	0.974293	green
ENSMMUG00000005938	0.974387	green
ENSMMUG00000018967	0.974595	green
ENSMMUG00000003927	0.974666	green
ENSMMUG00000010846	0.974881	green
ENSMMUG00000006616	0.975089	green
ENSMMUG00000051441	0.975263	green
ENSMMUG00000022944	0.975496	green
ENSMMUG00000055214	0.976848	green
ENSMMUG00000031391	0.976878	green
ENSMMUG00000039823	0.977322	green
ENSMMUG00000010552	0.978102	green
ENSMMUG00000000975	0.979228	green
ENSMMUG00000009394	0.979624	green
ENSMMUG00000023646	0.979628	green
ENSMMUG00000063120	0.97979	green
ENSMMUG00000005985	0.981205	green
ENSMMUG00000003071	0.981598	green
ENSMMUG00000001369	0.981921	green
ENSMMUG00000005870	0.982549	green
ENSMMUG00000013331	0.984293	green
ENSMMUG00000018579	0.984832	green
ENSMMUG00000005570	0.984998	green
ENSMMUG00000003399	0.987003	green
ENSMMUG00000006728	0.987247	green
ENSMMUG00000010464	0.987497	green
ENSMMUG00000012254	0.993524	green
ENSMMUG00000014350	0.995931	green
