## Supplementary material for "Multi-omics investigation of spontaneous T2DM macaque emphasizes gut microbiota could up-regulate the absorption of excess palmitic acid in the T2DM progression": Table S5

### Sheet: targeted metabolites
Name	Fatty Acids	KEGG ID	Unit	Mean_control	Mean_QC	Mean_T2DM	RSD%	MT01	MT02	MT03	MT05	MT06	MT07	MT08	Control1	Control2	Control3	Control4	Control5	Control6	Control7	QC-1	QC-2	QC-3	QC-4	Unnamed: 26
C8:0	Methyl octanoate	C06423	ug/mL	0.00532903	0.00446913	0.00455298	10.3402101524951	0.00441935	0.00478238	0.00356518	0.0057842	0.00495223	0.00527338	0.00309413	0.00346376	0.0027738	0.0060499	0.00710806	0.00594658	0.00558436	0.00402223	0.00398494	0.0046801	0.004203	0.00500847
C10:0	Methyl decanoate	C01571	ug/mL	0.00675073	0.00629726	0.00661297	6.44636995049551	0.00988215	0.00732298	0.00379349	0.00590594	0.0127036	0.00338135	0.00330131	0.00468837	0.00352204	0.00446457	0.0108335	0.00539812	0.00938847	0.00891041	0.00652311	0.00581126	0.00613295	0.00672173
C12:0	Methyl dodecanoate	C02679	ug/mL	0.0740652	0.0942746	0.106534	1.78456008132374	0.154432	0.204279	0.0413061	0.0894122	0.0923006	0.0729006	0.0911092	0.0452946	0.0567975	0.0577016	0.076283	0.0589153	0.0996145	0.0916032	0.0934882	0.0967067	0.0929024	0.094001
C13:0	Methyl tridecanoate	C17076	ug/mL	0.00370617	0.00502646	0.00411328	8.33850290262723	0.00647056	0.00738444	0.000275335	0.00381054	0.00312536	0.00547081	0.00225591	0.00148189	0.00259013	0.00284276	0.00384897	0.0014968	0.00213099	0.00512488	0.00491411	0.00448143	0.00538019	0.00533013
C14:0	Methyl myristate	C06424	ug/mL	3.973	4.906	5.75846	2.0004185135094	9.03969	10.2367	2.18233	5.3003	4.05521	4.90032	4.59465	3.26162	3.53954	4.13764	3.98899	1.15615	5.46564	2.838	4.79648	4.85204	5.00541	4.97008
C14:1N5	Methyl myristoleate	C08322	ug/mL	0.136343	0.16079	0.228698	5.22699356754155	0.317244	0.319675	0.153038	0.255655	0.249192	0.12097	0.185108	0.152929	0.176021	0.0837193	0.114844	0.162925	0.0642076	0.104937	0.163499	0.170794	0.157876	0.150993
C15:0	Methyl pentadecanoate	C16537	ug/mL	1.47736	1.42989	1.53915	1.74913629870742	1.71996	2.25425	0.984108	1.81703	1.11204	1.79079	1.09587	1.24762	1.4503	1.42054	1.54239	0.865583	1.25183	1.44139	1.39321	1.43909	1.44951	1.43773
C15:1N5	Methyl cis-10-pentadecenoate	NA	ug/mL	0.472113	0.49392	0.36086	7.64592446318365	0.440938	0.406856	0.330785	0.403552	0.388819	0.330629	0.224438	0.408437	0.396549	0.56155	0.396205	0.322736	0.423831	0.685746	0.525482	0.479557	0.447057	0.523583
C16:0	Methyl palmitate	C00249	ug/mL	235.639	264.193	297.147	0.245509630796487	349.991	422.861	183.437	283.208	325.746	240.586	274.202	226.405	149.772	203.809	260.156	185.103	262.796	228.327	264.625	264.86	263.526	263.762
C16:1N7	Methyl palmitoleate	C08362	ug/mL	10.5813	15.8459	21.7322	2.49297542436343	37.4368	38.322	4.17662	11.4655	33.2897	10.2938	17.141	14.5652	6.29605	6.86852	9.31651	3.28676	10.9182	8.76499	15.8034	15.3033	16.1575	16.1195
C17:0	Methyl heptadecanoate	NA	ug/mL	4.37961	4.20771	4.30894	2.54586705264936	4.23025	5.04231	3.29558	5.62972	3.03254	5.79535	3.1368	3.63002	3.28513	4.55708	5.29802	2.8789	3.642	4.55851	4.13399	4.09942	4.27995	4.31746
C17:1N7	Methyl cis-10-heptadecenoate	NA	ug/mL	1.02935	1.07655	1.26284	1.47647569819383	1.8349	2.04705	0.306546	0.828856	1.9312	1.2712	0.620143	1.1497	0.765792	0.886906	0.986208	0.305073	0.574993	0.955665	1.08085	1.0669	1.06144	1.09699
C18:0	Methyl stearate	C01530	ug/mL	142.386	149.988	159.862	0.239130240104197	169.47	178.659	129.843	175.92	144.317	150.837	169.99	119	94.1563	131.103	154.349	119.134	188.374	153.032	150.452	150.089	149.686	149.726
C18:1TN9	Methyl elaidate	C01712	ug/mL	139.817	155.645	173.009	0.503548929437219	204.428	261.867	73.1662	133.162	242.326	182.127	113.99	128.004	85.638	115.086	142.704	63.5664	144.385	157.533	156.106	155.826	154.49	156.158
C18:1N9	Methyl oleate	C00712	ug/mL	22.0118	28.197	35.927	3.18069059360027	43.6637	55.5067	17.9725	27.9285	38.2769	26.9601	41.1804	22.0913	16.9399	15.2451	20.5587	16.6806	27.8984	23.4819	28.7472	28.7203	26.8664	28.4541
C18:2N6	Methyl linoleate	C01595	ug/mL	349.114	360.913	366.192	0.52606210317219	363.81	492.609	244.827	367.387	315.25	443.646	335.813	291.101	242.062	334.359	341.544	250.617	423.815	411.807	362.388	359.333	359.214	362.718
C18:3N6	Methyl γ-linolenate	-	ug/mL	1.33112	1.41992	1.4002	1.70672644599605	2.2835	2.29494	0.516368	1.17771	1.89518	0.629579	1.00412	1.24156	0.622674	0.904399	1.61882	0.813668	2.28187	1.21966	1.38583	1.42308	1.42796	1.44283
C18:3N3	Methyl linolenate	C06427	ug/mL	23.5487	12.9593	11.7774	0.267623390555594	11.5378	18.3277	4.62822	9.98895	7.32763	21.0674	9.5644	9.60391	9.40688	13.3878	13.084	79.4085	15.6549	18.6195	12.9881	12.9272	12.9314	12.9904
C20:0	Methyl arachidate	C06425	ug/mL	0.902016	0.803515	0.727709	1.03536785067281	0.473969	0.65477	0.583714	0.901325	0.738108	1.33583	0.406241	0.799951	0.476865	0.777876	0.898968	0.293959	0.770264	1.22161	0.814436	0.799113	0.79537	0.805139
C20:1N9	cis-11-Eicosenoic acid methyl ester	C16526	ug/mL	1.54562	1.69206	1.80978	2.4751261911325	1.8322	2.43685	1.271	1.99573	1.99436	1.90889	1.22944	1.55055	1.49354	1.56912	1.64324	0.807826	1.52555	1.68205	1.73065	1.63712	1.68262	1.71786
C20:2N6	cis-11,14-Eicosadienoic acid methyl ester	NA	ug/mL	8.41802	9.01087	10.1313	0.492746053230246	13.9751	11.8983	7.14563	11.3678	11.2874	8.30761	6.937	8.58095	9.03455	9.15583	10.6809	4.51805	7.99438	9.79086	8.97911	9.03755	8.9677	9.05914
C21:0	Methyl heneicosanoate	NA	ug/mL	0.221014	0.214709	0.218577	0.929910720719026	0.306134	0.219583	0.239819	0.223792	0.201648	0.21233	0.126736	0.218705	0.162173	0.174911	0.267746	0.124218	0.245245	0.322643	0.211725	0.215818	0.215829	0.215464
C20:3N6	cis-8,11,14-Eicosatrienoic acid methyl ester	C03242	ug/mL	22.5162	25.1091	28.6712	0.110509726104246	44.2235	39.0977	16.6142	26.0593	32.743	13.8542	28.1063	20.6387	18.9078	16.8245	30.9682	21.7916	27.2123	27.2663	25.0745	25.1024	25.1401	25.1194
C20:4N6	Methyl arachidonate	C00219	ug/mL	56.5104	55.8639	54.4331	0.452040413933717	46.8244	50.342	69.8134	67.9245	34.4536	46.7009	64.9731	44.5709	42.3737	51.3052	77.4971	51.508	91.3581	56.5427	55.7419	55.6011	55.9273	56.1854
C20:3N3	cis-11,14,17-Eicosatrienoic acid methyl ester	NA	ug/mL	0.996193	0.980816	0.959882	1.12750341639293	1.00325	1.33541	0.787374	1.11742	0.562866	0.975667	0.937196	0.753328	1.02473	1.20319	1.14081	0.677316	1.18344	1.04441	0.968759	0.984474	0.975719	0.994312
C22:0	Methyl behenate	C08281	ug/mL	0.154788	0.180022	0.161399	2.82115757324007	0.207545	0.162359	0.104652	0.153913	0.180438	0.129789	0.191094	0.124227	0.108424	0.153224	0.197221	0.163309	0.160761	0.159382	0.186997	0.175652	0.176953	0.180488
C20:5N3	cis-5,8,11,14,17-Eicosapentaenoic acid methyl ester	C06428	ug/mL	3.59976	3.67935	3.8392	0.523914705834934	5.46894	3.38898	2.11749	3.3611	3.57808	4.28256	4.67722	2.53099	2.35164	3.10919	4.14311	3.55898	4.57315	4.95251	3.69375	3.69709	3.6571	3.66946
C22:1N9	Methyl erucate	C08316	ug/mL	1.25911	1.14699	1.15743	2.22359389088206	1.19055	1.10478	1.11106	1.23286	1.17877	1.21658	1.06739	1.18595	1.12112	1.39436	1.30311	1.36659	1.27017	1.12342	1.15428	1.17344	1.11238	1.14788
C23:0	Methyl tricosanoate	NA	ug/mL	0.0736818	0.0675326	0.048247	2.63892843088459	0.0314742	0.0408136	0.0330043	0.0439467	0.0466659	0.117777	0.0240474	0.061189	0.025956	0.0578017	0.0645697	0.0174152	0.0540759	0.117672	0.0673523	0.0681811	0.0694158	0.0651813
C22:4N6	Methyl docosatetraenoate	NA	ug/mL	3.54023	3.53635	3.63907	0.56463442546968	3.95718	4.43049	5.00722	3.64488	3.29688	2.38903	2.7478	3.97003	2.20785	2.75172	4.00674	4.0091	4.43438	3.64752	3.54142	3.54418	3.50725	3.55254
C22:5N6	Methyl docosapentaenoate	NA	ug/mL	3.36484	3.49556	3.69645	0.892993083848837	5.04301	5.05122	5.81767	3.47301	2.70209	1.70739	2.08074	4.2341	2.7883	2.77046	4.79094	2.56742	4.33539	3.29236	3.48302	3.542	3.48275	3.47445
C24:0	Methyl tetracosanoate	C08320	ug/mL	0.262988	0.22546	0.226506	6.05651170809502	0.119576	0.140255	0.123355	0.181178	0.181804	0.416004	0.423369	0.258213	0.105487	0.225145	0.255917	0.0697198	0.197399	0.419261	0.240605	0.232318	0.209935	0.218982
C22:5N3	Methyl docosapentaenoate	NA	ug/mL	8.33012	8.65567	9.15905	0.740364178864222	10.3696	11.8014	9.47283	6.30513	5.18916	6.93513	14.0401	6.23909	4.59349	6.20806	6.72939	12.2479	13.0922	9.36293	8.74748	8.6321	8.5991	8.64399
C22:6N3	cis-4,7,10,13,16,19-Docosahexaenoic acid methyl ester	NA	ug/mL	25.126	27.9168	30.6804	1.04533459179349	19.7062	28.008	30.7762	31.8762	13.4354	27.8279	63.1327	19.0608	22.5862	21.7327	34.2769	16.6113	40.8432	28.6167	27.762	28.0873	27.5908	28.227
Total_SFA	/	-	ug/mL	389.559	426.326	470.12	/	535.765	620.495	320.875	473.484	479.725	406.209	454.291	355.061	253.148	346.487	427.118	309.878	463.074	392.547	427.031	426.943	425.523	425.809
Total_MUFA	/	-	ug/mL	176.853	204.258	235.488	/	291.144	362.011	98.4877	177.272	319.635	224.229	175.638	169.108	112.827	141.695	177.022	86.499	187.061	194.332	205.312	204.377	201.975	205.369
Total_PUFA	/	-	ug/mL	506.396	513.541	524.579	/	528.203	668.585	397.524	533.682	431.722	578.324	534.014	412.526	357.959	463.712	530.481	448.329	636.779	576.162	514.753	511.912	511.421	516.077
Total_N3	/	-	ug/mL	61.6007	54.1919	56.4159	/	48.0858	62.8615	47.7821	52.6488	30.0932	61.0887	92.3516	38.1881	39.9629	45.641	59.3742	112.504	75.3469	62.596	54.1601	54.3281	53.7541	54.5252
Total_N6	/	-	ug/mL	444.795	459.349	468.163	/	480.117	605.724	349.742	481.034	401.629	517.235	441.662	374.338	317.996	418.072	471.106	335.825	561.432	513.566	460.593	457.584	457.667	461.552
